# A comprehensive prediction of transcript isoforms in 19 chicken tissues by Oxford Nanopore long-read sequencing

**DOI:** 10.1101/2022.07.18.500519

**Authors:** Dailu Guan, Michelle M. Halstead, Alma D. Islas-Trejo, Daniel E. Goszczynski, Hans H. Cheng, Pablo Ross, Huaijun Zhou

**Affiliations:** Department of Animal Science, University of California Davis, Davis, CA, 95616 USA; USDA, ARS, USNPRC, Avian Disease and Oncology Laboratory, East Lansing, MI 48823, USA

**Keywords:** transcriptome, annotation, transcript isoform, Nanopore, long-read sequencing, chicken

## Abstract

To comprehensively identify and annotate transcript isoforms in the chicken genome, we generated Nanopore long-read sequencing data from a diverse set of 19 chicken tissues comprising 68 samples collected from experimental line 6 × line 7 F_1_ adult males and females. More than 23.8 million reads with mean read length of 790 bases and average quality of 18.2 were generated. The annotation and subsequent filtering resulted in identification of 55,382 transcripts with mean length of 1,700 bases at 40,547 loci, representing ∼1.4 transcripts per locus. Among them, we predicted 30,967 potential coding transcripts at 19,461 loci and 16,495 potential lncRNA transcripts at 15,512 loci. Compared to reference annotations, we found 52% of annotated transcripts could partially to fully match while 47% were novel and potentially transcribed from lncRNA loci. Based on our annotation, we quantified transcript expression across tissues and found brain tissues (i.e. cerebellum, cortex) expressed highest number of transcripts and loci. The further tissue specificity revealed that ∼22% of the transcripts displaying tissue specificity. Of them, the reproductive tissues (i.e. testis, ovary) contained the most tissue-specific transcripts. Despite sequencing 68 transcriptomes derived from 19 tissues, still ∼20% of Ensembl reference loci were not detected. This suggests that including additional samples from different cell types, developmental and physiological conditions, is needed to fully annotate the chicken genome. The application of Nanopore sequencing transcriptomes in this study demonstrated the usefulness of long-read data in discovering additional novel loci (e.g., lncRNA loci) and resolving complex transcripts (e.g., the longest transcript for the *TTN* locus).
