## Supplemental Table 1 for "A comprehensive prediction of transcript isoforms in 19 chicken tissues by Oxford Nanopore long-read sequencing"

### Sheet: Sheet1
	Individual ID	CA	CB	CC	CD	M1	M2
Tissue	Sex	Male	Male	Female	Female	Male	Male
Adipose		-	-	+	+	+	+
BrainCortex		-	-	+	+	+	+
Cecum		+	+	+	+	-	-
Cerebellum		-	-	+	+	+	+
Colon		-	-	+	+	+	+
Duodenum		-	+	+	+	-	-
Gizzard		+	+	-	+	-	-
Heart		-	+	+	-	-	-
Hypothalamus		-	-	+	+	+	+
Ileum		+	+	+	+	-	-
Jejunum		+	+	+	+	-	-
Kidney		+	+	+	+	-	-
Liver		-	+	+	+	-	+
Lung		+	+	+	+	-	-
Muscle		-	-	+	+	+	+
Ovary		-	-	+	+	-	-
Spleen		-	+	+	+	-	+
Testis		+	+	-	-	-	-
Thymus		+	+	+	+	-	-
"+" means "sampled", while "-" means "not sampled"
