## Supplemental Table 2 for "A comprehensive prediction of transcript isoforms in 19 chicken tissues by Oxford Nanopore long-read sequencing"

### Sheet: indiv_sample.sum
			Raw reads							Full length reads
Sample ID	Tissue	Individual ID	Mean read length	Mean read quality	Median read length	Median read quality	Number of reads	N50	Total base	Mean read length	Mean read quality	Median read length	Median read quality	Number of reads	N50	Total base
Adipose_CD	Adipose	CD	665.1	10.5	634	10.5	229171	696	152430502	502.1	11.1	478	11.1	198462	552	99639729
Adipose_M2	Adipose	M2	828.5	10.6	753	10.6	200928	886	166478144	667.9	11.1	598	11.1	173787	756	116077729
Adipose_CC	Adipose	CC	853.2	10.6	781	10.6	602999	942	514459824	687.3	11.1	626	11.1	530662	816	364706154
Adipose_M1	Adipose	M1	912.5	10.6	796	10.7	242512	967	221285276	743.4	11.1	637	11.2	212907	834	158266415
BrainCortex_CD	BrainCortex	CD	648.7	10.4	608	10.4	365152	683	236883263	482.4	11.1	449	11	320502	543	154608577
BrainCortex_M2	BrainCortex	M2	805.1	10.6	696	10.7	189889	890	152881366	641.7	11.2	538	11.2	164474	765	105547260
BrainCortex_M1	BrainCortex	M1	855.4	10.6	732	10.6	378680	945	323938074	687.2	11.2	567	11.2	331742	821	227987184
BrainCortex_CC	BrainCortex	CC	891.3	10.5	754	10.5	390194	997	347769868	720	11.1	587	11.1	339974	873	244778065
Cecum_CD	Cecum	CD	662.1	10.5	632	10.5	430919	687	285310948	496.7	11	475	11	379282	540	188372243
Cecum_CA	Cecum	CA	755.3	9.2	652	9	1279	809	965972	603.8	9.9	507	9.6	1003	705	605580
Cecum_CC	Cecum	CC	825.4	10.5	701	10.5	378185	904	312150855	664.4	11.1	544	11.1	324339	792	215486402
Cecum_CB	Cecum	CB	853.7	10.5	720	10.6	320225	952	273367331	686.7	11	555	11.1	277675	829	190692649
Cerebellum_CD	Cerebellum	CD	645.5	10.5	607	10.5	233377	672	150637142	479.4	11.1	450	11.1	205178	529	98355360
Cerebellum_CC	Cerebellum	CC	884.1	10.7	760	10.7	369980	982	327097901	709	11.1	588	11.1	320652	854	227332946
Cerebellum_M2	Cerebellum	M2	893.3	10.7	776	10.7	728371	988	650655106	725.5	11.2	612	11.2	637773	863	462719331
Cerebellum_M1	Cerebellum	M1	953.2	10.6	806	10.6	405439	1081	386468030	779.8	11.2	639	11.2	350646	965	273432545
Colon_CA	Colon	CA	631.4	10.5	608	10.5	247189	659	156079950	467	11	453	11	217752	513	101693717
Colon_CC	Colon	CC	653.8	10.4	628	10.4	347366	676	227090957	486.5	11	469	11	306563	526	149148399
Colon_CD	Colon	CD	669.8	10.5	637	10.5	250445	695	167753278	506.2	11.1	480	11.1	221530	549	112128599
Colon_CB	Colon	CB	838.3	10.6	713	10.6	736071	915	617016003	669.3	11.1	548	11.2	642769	792	430174552
Duodenum_CC	Duodenum	CC	660.3	10.4	630	10.5	279852	687	184785459	493.5	10.9	472	10.9	241552	539	119206682
Duodenum_CD	Duodenum	CD	666.7	10.4	637	10.4	402570	692	268402596	246.8	11.5	187	11	376585	455	92943648
Duodenum_CB	Duodenum	CB	834.8	10.5	719	10.6	235778	909	196822518	665.1	11	552	11.1	208127	787	138421466
Gizzard_CD	Gizzard	CD	651.5	10.5	624	10.5	414871	673	270284575	487.7	11	467	11	368079	527	179518036
Gizzard_CB	Gizzard	CB	816.8	10.6	704	10.6	388768	880	317564440	652.9	11.1	544	11.1	338654	750	221111901
Gizzard_CA	Gizzard	CA	846.5	10.6	710	10.6	353100	915	298899360	688.2	11.1	553	11.2	307841	797	211863622
Heart_CC	Heart	CC	820	10.5	728	10.6	489236	880	401178270	652.3	11.1	561	11.1	426874	751	278449833
Heart_CB	Heart	CB	851.8	10.6	786	10.7	396521	919	337766238	691.2	11.1	628	11.1	344873	785	238369331
Hypothalamus_CD	Hypothalamus	CD	654.4	10.4	619	10.4	185299	683	121250578	487.6	11	461	11	162682	539	79320478
Hypothalamus_CC	Hypothalamus	CC	847.8	10.6	732	10.6	271947	934	230565308	683	11.1	571	11.1	234703	812	160297862
Hypothalamus_M1	Hypothalamus	M1	859.1	10.5	751	10.5	315517	948	271061198	692.4	11.1	587	11.1	280914	823	194499291
Hypothalamus_M2	Hypothalamus	M2	876.2	10.6	758	10.7	200797	972	175947524	706.6	11.1	592	11.1	176335	851	124601832
Ileum_CC	Ileum	CC	643	10.4	623	10.5	309333	674	198895809	477.9	11	466	11	277987	526	132840194
Ileum_CD	Ileum	CD	657.8	10.5	635	10.5	396758	687	260969538	493.8	11	478	11	352366	540	173995238
Ileum_CA	Ileum	CA	835	10.6	714	10.7	498641	900	416361997	668.6	11.1	551	11.1	440419	779	294450589
Ileum_CB	Ileum	CB	890.2	10.6	761	10.6	308848	989	274927160	719.4	11.1	593	11.2	271605	860	195381239
Jejunum_CC	Jejunum	CC	627.5	10.4	605	10.4	239374	660	150196168	460.6	11	449	11	205948	513	94856077
Jejunum_CD	Jejunum	CD	657.6	10.5	626	10.5	210815	695	138630074	490.4	11	468	11	182556	549	89525245
Jejunum_CB	Jejunum	CB	817.5	10.6	704	10.6	369632	902	302173729	649.4	11	540	11.1	322763	784	209587705
Jejunum_CA	Jejunum	CA	840.2	10.6	717	10.6	332859	931	279680309	674.2	11.1	554	11.1	292366	818	197108391
Kidney_CC	Kidney	CC	662.9	10.5	648	10.6	294602	727	195284139	503.9	11	493	11	248387	588	125149943
Kidney_CD	Kidney	CD	694.4	10.5	681	10.5	382839	761	265831188	537.3	11	524	11	331413	620	178062059
Kidney_CA	Kidney	CA	831.9	10.6	765	10.6	414237	832	344588388	675.9	11.1	615	11.1	357325	716	241499664
Kidney_CB	Kidney	CB	852.8	10.6	767	10.6	390435	870	332971879	694.6	11.1	614	11.1	336280	765	233572672
Liver_CD	Liver	CD	655.5	10.4	635	10.4	328931	674	215625515	482.1	11	477	11	285951	516	137856039
Liver_M2	Liver	M2	870.5	10.6	709	10.6	314337	960	273643526	705.6	11.2	538	11.2	276056	850	194796414
Liver_CC	Liver	CC	896.6	10.6	776	10.7	325488	916	291838427	722.3	11.2	604	11.2	285658	804	206326652
Liver_CB	Liver	CB	933.6	10.6	746	10.6	242368	1033	226266775	762	11.2	561	11.2	213328	940	162553865
Lung_CD	Lung	CD	685.1	10.5	659	10.5	227341	719	155746166	519.3	11	500	11	197387	571	102510655
Lung_CA	Lung	CA	754.4	10.6	668	10.6	296678	833	223806973	587.6	11.1	508	11.1	260418	707	153013394
Lung_CB	Lung	CB	800.7	10.6	701	10.6	275008	883	220195352	634.6	11.1	542	11.1	240804	747	152823663
Lung_CC	Lung	CC	858.5	10.5	760	10.6	420784	915	361251055	677.6	11.1	582	11.1	363460	758	246295042
Muscle_CD	Muscle	CD	687.8	10.4	636	10.5	203102	739	139698120	526.8	11.1	477	11.1	171575	598	90391544
Muscle_M2	Muscle	M2	896.7	10.6	802	10.7	573338	1008	514110792	739.2	11.1	638	11.2	494252	896	365327719
Muscle_CC	Muscle	CC	898.6	10.6	818	10.7	322798	1022	290065348	749.3	11.1	666	11.2	272950	939	204512136
Muscle_M1	Muscle	M1	899.1	10.6	805	10.7	264583	1020	237874755	748.7	11.2	649	11.2	226392	933	169508813
Ovary_CC	Ovary	CC	663	10.5	633	10.5	550308	700	364844784	496.1	11	473	11	484799	557	240484875
Ovary_CD	Ovary	CD	689.8	10.5	651	10.5	405381	721	279636491	522.8	11	489	11	360554	577	188506495
Spleen_CD	Spleen	CD	623.5	10.4	604	10.4	127318	652	79388560	455.6	11	453	11	107820	502	49121639
Spleen_CB	Spleen	CB	808.6	10.5	692	10.5	442756	859	358033565	645.2	11.2	533	11.2	386702	732	249484895
Spleen_M2	Spleen	M2	812.4	10.6	697	10.6	388572	878	315684135	645.2	11.2	535	11.2	338458	753	218388089
Spleen_CC	Spleen	CC	878.6	10.6	731	10.6	826809	952	726417334	705.6	11.1	561	11.1	719396	822	507600328
Testis_CB	Testis	CB	777.4	10.5	688	10.5	196027	845	152400937	614.2	11.2	531	11.2	171707	718	105469728
Testis_CA	Testis	CA	825.3	10.5	704	10.6	563236	900	464824924	655.3	11.1	539	11.1	491596	779	322142144
Thymus_CD	Thymus	CD	653.5	10.5	631	10.6	304931	679	199274509	485	11	471	11	267795	528	129874635
Thymus_CC	Thymus	CC	662.8	10.5	638	10.5	327373	684	216986610	494.9	11	479	11	289581	534	143327064
Thymus_CA	Thymus	CA	808.1	10.6	699	10.6	513055	874	414582338	644	11.1	540	11.1	451402	746	290725077
Thymus_CB	Thymus	CB	819.9	10.6	707	10.7	215282	889	176517871	658.5	11.2	548	11.3	189930	761	125076123
