## Supplemental Table 6 for "A comprehensive prediction of transcript isoforms in 19 chicken tissues by Oxford Nanopore long-read sequencing"

### Sheet: num_transcripts_expressed_w_add
Type	Number of tissues	Tissue added	Number of unique transcripts expressed
Exact_match	1	Cerebellum	6396
Exact_match	2	Spleen	7354
Exact_match	3	Colon	7758
Exact_match	4	Ileum	7911
Exact_match	5	BrainCortex	8114
Exact_match	6	Thymus	8240
Exact_match	7	Lung	8340
Exact_match	8	Hypothalamus	8416
Exact_match	9	Testis	8522
Exact_match	10	Cecum	8556
Exact_match	11	Jejunum	8594
Exact_match	12	Adipose	8636
Exact_match	13	Kidney	8695
Exact_match	14	Ovary	8784
Exact_match	15	Gizzard	8801
Exact_match	16	Duodenum	8815
Exact_match	17	Muscle	8839
Exact_match	18	Liver	8862
Exact_match	19	Heart	8875
Novel_isoform	1	Cerebellum	10101
Novel_isoform	2	Spleen	12841
Novel_isoform	3	Colon	14133
Novel_isoform	4	Ileum	14800
Novel_isoform	5	BrainCortex	15512
Novel_isoform	6	Thymus	15945
Novel_isoform	7	Lung	16417
Novel_isoform	8	Jejunum	16686
Novel_isoform	9	Hypothalamus	16954
Novel_isoform	10	Cecum	17128
Novel_isoform	11	Testis	17488
Novel_isoform	12	Kidney	17739
Novel_isoform	13	Ovary	18258
Novel_isoform	14	Adipose	18422
Novel_isoform	15	Gizzard	18552
Novel_isoform	16	Duodenum	18607
Novel_isoform	17	Muscle	18779
Novel_isoform	18	Heart	18882
Novel_isoform	19	Liver	18998
Novel_loci	1	Cerebellum	12520
Novel_loci	2	BrainCortex	15413
Novel_loci	3	Spleen	18273
Novel_loci	4	Colon	19637
Novel_loci	5	Hypothalamus	20181
Novel_loci	6	Thymus	20928
Novel_loci	7	Ileum	21491
Novel_loci	8	Lung	22065
Novel_loci	9	Testis	22662
Novel_loci	10	Kidney	23118
Novel_loci	11	Jejunum	23372
Novel_loci	12	Cecum	23575
Novel_loci	13	Adipose	23782
Novel_loci	14	Gizzard	23943
Novel_loci	15	Ovary	24343
Novel_loci	16	Duodenum	24441
Novel_loci	17	Muscle	24714
Novel_loci	18	Heart	24889
Novel_loci	19	Liver	25017
